# Scarabaeidae larvae are neglected greenhouse gas sources in soils

**DOI:** 10.1101/713784

**Authors:** Carolyn-Monika Görres, Claudia Kammann

**Affiliations:** Department of Applied Ecology, Hochschule Geisenheim University, Geisenheim, Germany; Department of Soil Science and Plant Nutrition, Hochschule Geisenheim University, Geisenheim, Germany

## Abstract

A precise knowledge of the sink and source distributions of greenhouse gases (GHG) in regional and global carbon and nitrogen budgets, and of the processes governing them, is a necessary prerequisite for the development and assessment of climate change adaptation and mitigation strategies^1-3^. Certain soil-inhabiting Arthropoda groups are known producers of GHG, namely methane (CH_4_), but apart from termites, their emissions have never been studied in the field and quantified at different scales^4,5^. Here we report the first field GHG emission data of soil-dwelling Scarabaeidae larvae, focusing on pest insects in a temperate climate region (*Melolontha melolontha* and *M. hippocastani*). Variations in larval biomass explained variations in larval field CO_2_ and CH_4_ emissions well at the individual and site level. This correlation disappeared after transferring larvae from the field to a laboratory setting. We show that GHG emissions of soil-inhabiting Scarabaeidae larvae are comparable to those from termites, thus questioning the neglect of Scarabaeidae larvae in GHG flux research, and we demonstrate the importance of field-based emission estimates for soil biota.
