## Supplementary information S2 for "Scarabaeidae larvae are neglected greenhouse gas sources in soils"

### Sheet: Larvae - field
SamplingDate	LocationID_1	LocationID_2	VegetationType	PlotID	GPScoordinates	PlotArea_m2	PlotDepth_cm	Species	Instar	InsectDepth_cm	InsectWeight_g	Larvae_m-2	IncubationTime_hh:mm:ss	µg CH4 h-1	Error_µg CH4 h-1	mg CO2 h-1	Error_mg CO2 h-1	ng N2O h-1	Error_ng N2O h-1	AirTemp_°C	AirPressure_hPa	SoilTemp0-5cm_°C	SoilTempPlotBottom_°C	SoilMoist0-5cm_%Vol	SoilMoistPlotBottom_%Vol	SoilType	Remark1	Remark2
2017-04-11	Blaubeuren-Weiler	Site 1	Meadow	1	48°24.263'N 9°46.218‘E	0.25	25	Melolontha melolontha	3	2	2.6	12	1899-12-31 00:58:01	2.14194	0.28628	0.732136	0.0979324	na	na	17.4	1016	11.8	11.4	20.4	27.7	sand		Beauveria-infested field
2017-04-11	Blaubeuren-Weiler	Site 1	Meadow	1	48°24.263'N 9°46.218‘E	0.25	25	Melolontha melolontha	3	3	2.9	12	1899-12-31 00:56:45	4.26255	0.569655	1.20934	0.1617	na	na	17.4	1016	11.8	11.4	20.4	27.7	sand		Beauveria-infested field
2017-04-11	Blaubeuren-Weiler	Site 1	Meadow	1	48°24.263'N 9°46.218‘E	0.25	25	Melolontha melolontha	3	16	0.2	12	1899-12-31 01:02:24	0.0267988	0.00437062	0.189325	0.0255179	na	na	17.4	1016	11.8	11.4	20.4	27.7	sand	no signs of life	Beauveria-infested field
2017-04-11	Blaubeuren-Weiler	Site 1	Meadow	2	48°24.264'N 9°46.217‘E	0.25	25	Melolontha melolontha	3	4	2	16	1899-12-31 00:59:19	1.64096	0.21933	0.702453	0.0939691	na	na	17.4	1016	13.6	11.8	13.6	29.9	sand		Beauveria-infested field
2017-04-11	Blaubeuren-Weiler	Site 1	Meadow	2	48°24.264'N 9°46.217‘E	0.25	25	Melolontha melolontha	3	4	2	16	1899-12-31 00:58:39	0.569946	0.0762164	0.631562	0.084497	na	na	17.4	1016	13.6	11.8	13.6	29.9	sand		Beauveria-infested field
2017-04-11	Blaubeuren-Weiler	Site 1	Meadow	2	48°24.264'N 9°46.217‘E	0.25	25	Melolontha melolontha	3	8	2.3	16	1899-12-31 00:56:43	0.652352	0.087247	0.525958	0.0703888	na	na	17.4	1016	13.6	11.8	13.6	29.9	sand		Beauveria-infested field
2017-04-11	Blaubeuren-Weiler	Site 1	Meadow	2	48°24.264'N 9°46.217‘E	0.25	25	Melolontha melolontha	3	5	2.3	16	1899-12-31 00:55:53	0.957918	0.128045	0.863988	0.115546	na	na	17.4	1016	13.6	11.8	13.6	29.9	sand		Beauveria-infested field
2017-04-11	Blaubeuren-Weiler	Site 1	Meadow	3	48°24.286'N 9°46.261‘E	0.25	25	Melolontha melolontha	3	4	2.1	24	1899-12-31 01:06:56	1.47544	0.197224	0.877473	0.117374	na	na	17.4	1016	16.3	12.4	17.6	32.1	sand		Beauveria-infested field
2017-04-11	Blaubeuren-Weiler	Site 1	Meadow	3	48°24.286'N 9°46.261‘E	0.25	25	Melolontha melolontha	3	7	2.7	24	1899-12-31 01:01:19	2.24474	0.300031	0.909318	0.121616	na	na	17.4	1016	16.3	12.4	17.6	32.1	sand		Beauveria-infested field
2017-04-11	Blaubeuren-Weiler	Site 1	Meadow	3	48°24.286'N 9°46.261‘E	0.25	25	Melolontha melolontha	3	5	1.1	24	1899-12-31 01:00:48	0.824565	0.110238	0.420398	0.0563007	na	na	17.4	1016	16.3	12.4	17.6	32.1	sand		Beauveria-infested field
2017-04-11	Blaubeuren-Weiler	Site 1	Meadow	3	48°24.286'N 9°46.261‘E	0.25	25	Melolontha melolontha	3	20	2.4	24	1899-12-31 00:55:53	0.579877	0.0775422	0.812401	0.108653	na	na	17.4	1016	16.3	12.4	17.6	32.1	sand		Beauveria-infested field
2017-04-11	Blaubeuren-Weiler	Site 1	Meadow	3	48°24.286'N 9°46.261‘E	0.25	25	Melolontha melolontha	3	12	2.1	24	1899-12-31 00:53:52	0.311635	0.0417594	0.816138	0.109148	na	na	17.4	1016	16.3	12.4	17.6	32.1	sand		Beauveria-infested field
2017-04-11	Blaubeuren-Weiler	Site 1	Meadow	3	48°24.286'N 9°46.261‘E	0.25	25	Melolontha melolontha	3	20	2.4	24	1899-12-31 00:46:09	1.14078	0.152468	0.733858	0.0981413	na	na	17.4	1016	16.3	12.4	17.6	32.1	sand		Beauveria-infested field
2017-04-11	Blaubeuren-Weiler	Site 1	Meadow	4	48°24.286'N 9°46.261‘E	0.25	23	Melolontha melolontha	3	15	0.7	36	1899-12-31 01:00:21	0.755602	0.10103	0.469127	0.0628054	na	na	17.4	1016	17.3	12.7	17	32.1	sand		Beauveria-infested field
2017-04-11	Blaubeuren-Weiler	Site 1	Meadow	4	48°24.286'N 9°46.261‘E	0.25	23	Melolontha melolontha	3	5	2.1	36	1899-12-31 00:59:37	0.95354	0.127485	1.39743	0.186849	na	na	17.4	1016	17.3	12.7	17	32.1	sand		Beauveria-infested field
2017-04-11	Blaubeuren-Weiler	Site 1	Meadow	4	48°24.286'N 9°46.261‘E	0.25	23	Melolontha melolontha	3	5	2.2	36	1899-12-31 00:58:03	1.4924	0.199468	0.696328	0.0931482	na	na	17.4	1016	17.3	12.7	17	32.1	sand		Beauveria-infested field
2017-04-11	Blaubeuren-Weiler	Site 1	Meadow	4	48°24.286'N 9°46.261‘E	0.25	23	Melolontha melolontha	3	2	0.3	36	1899-12-31 01:00:45	0.198319	0.026689	0.240459	0.0323114	na	na	17.4	1016	17.3	12.7	17	32.1	sand		Beauveria-infested field
2017-04-11	Blaubeuren-Weiler	Site 1	Meadow	4	48°24.286'N 9°46.261‘E	0.25	23	Melolontha melolontha	3	4	0.2	36	1899-12-31 00:58:22	1.04576	0.139799	0.398436	0.0533668	na	na	17.4	1016	17.3	12.7	17	32.1	sand		Beauveria-infested field
2017-04-11	Blaubeuren-Weiler	Site 1	Meadow	4	48°24.286'N 9°46.261‘E	0.25	23	Melolontha melolontha	3	10	0.7	36	1899-12-31 01:00:45	0.778434	0.104078	0.410319	0.0549555	na	na	17.4	1016	17.3	12.7	17	32.1	sand		Beauveria-infested field
2017-04-11	Blaubeuren-Weiler	Site 1	Meadow	4	48°24.286'N 9°46.261‘E	0.25	23	Melolontha melolontha	3	5	2.1	36	1899-12-31 01:00:33	2.81665	0.376455	0.815812	0.109118	na	na	17.4	1016	17.3	12.7	17	32.1	sand		Beauveria-infested field
2017-04-11	Blaubeuren-Weiler	Site 1	Meadow	4	48°24.286'N 9°46.261‘E	0.25	23	Melolontha melolontha	3	4	2.2	36	1899-12-31 00:56:27	1.58124	0.211355	0.893556	0.119498	na	na	17.4	1016	17.3	12.7	17	32.1	sand		Beauveria-infested field
2017-04-11	Blaubeuren-Weiler	Site 1	Meadow	4	48°24.286'N 9°46.261‘E	0.25	23	Melolontha melolontha	3	4	2.1	36	1899-12-31 00:55:47	0.745255	0.0996488	0.882471	0.118015	na	na	17.4	1016	17.3	12.7	17	32.1	sand		Beauveria-infested field
2017-04-11	Blaubeuren-Weiler	Site 1	Meadow	5	48°24.256'N 9°46.297‘E	0.25	0	Melolontha melolontha	3	0	2.5	na	1899-12-31 00:59:33	1.18018	0.15775	1.23531	0.165179	na	na	17.4	1016	na	na	na	na	sand	collected from the soil surface after it was slit by a sowing machine	Beauveria-infested field
2017-04-11	Blaubeuren-Weiler	Site 1	Meadow	5	48°24.256'N 9°46.297‘E	0.25	0	Melolontha melolontha	3	0	2.7	na	1899-12-31 00:59:05	0.374132	0.0500891	0.554812	0.0742459	na	na	17.4	1016	na	na	na	na	sand	collected from the soil surface after it was slit by a machine	Beauveria-infested field
2017-04-11	Blaubeuren-Weiler	Site 1	Meadow	5	48°24.256'N 9°46.297‘E	0.25	0	Melolontha melolontha	3	0	2.4	na	1899-12-31 00:58:52	0.86949	0.116237	1.15669	0.15467	na	na	17.4	1016	na	na	na	na	sand	collected from the soil surface after it was slit by a sowing machine	Beauveria-infested field
2017-05-11	Burkheim	Site 2	Christmas tree plantation	1	48°05.748'N 7°35.606‘E	0.25	25	Melolontha spp.	unknown	3	2.4	20	1899-12-31 01:01:54	0.157759	0.0280128	1.4507	0.202577	-0.682608	1.22023	27.5	978	18.9	15.4	30.8	28.5	loam
2017-05-11	Burkheim	Site 2	Christmas tree plantation	1	48°05.748'N 7°35.606‘E	0.25	25	Melolontha spp.	unknown	3	1.8	20	1899-12-31 00:58:52	0.352863	0.0514036	0.993388	0.142039	0.99306	1.21682	27.5	978	18.9	15.4	30.8	28.5	loam
2017-05-11	Burkheim	Site 2	Christmas tree plantation	1	48°05.748'N 7°35.606‘E	0.25	25	Melolontha spp.	unknown	6	1.9	20	1899-12-31 00:57:15	1.27703	0.175286	1.28316	0.180232	5.71657	1.42271	27.5	978	18.9	15.4	30.8	28.5	loam
2017-05-11	Burkheim	Site 2	Christmas tree plantation	1	48°05.748'N 7°35.606‘E	0.25	25	Melolontha spp.	unknown	10	2.1	20	1899-12-31 00:57:44	1.08319	0.148983	0.992627	0.141937	-2.33492	1.26435	27.5	978	18.9	15.4	30.8	28.5	loam
2017-05-11	Burkheim	Site 2	Christmas tree plantation	1	48°05.748'N 7°35.606‘E	0.25	25	Melolontha spp.	unknown	10	0.6	20	1899-12-31 01:00:21	1.09664	0.150809	0.561038	0.0873712	1.29425	1.22066	27.5	978	18.9	15.4	30.8	28.5	loam
2017-05-11	Burkheim	Site 2	Christmas tree plantation	3	48°05.744'N 7°35.604‘E	0.25	25	Melolontha spp.	unknown	4	2.2	16	1899-12-31 00:58:20	0.816537	0.112923	0.781235	0.114669	10.0613	1.80479	22.8	977	19	15.1	29.2	31.6	loam
2017-05-11	Burkheim	Site 2	Christmas tree plantation	3	48°05.744'N 7°35.604‘E	0.25	25	Melolontha spp.	unknown	20	1.8	16	1899-12-31 00:55:11	-0.00196909	0.0179023	0.3877	0.0675533	1.85793	1.23239	22.8	977	19	15.1	29.2	31.6	loam	injured
2017-05-11	Burkheim	Site 2	Christmas tree plantation	3	48°05.744'N 7°35.604‘E	0.25	25	Melolontha spp.	unknown	10	2.6	16	1899-12-31 00:42:26	0.379666	0.0548437	1.51394	0.210962	1.26796	1.22191	22.8	977	19	15.1	29.2	31.6	loam
2017-05-11	Burkheim	Site 2	Christmas tree plantation	3	48°05.744'N 7°35.604‘E	0.25	25	Melolontha spp.	unknown	15	2	16	1899-12-31 00:34:08	1.46099	0.200268	1.12595	0.159366	2.39273	1.25094	22.8	977	19	15.1	29.2	31.6	loam
2017-05-26	Blaubeuren-Weiler	Site 3	Meadow	1	na	0.25	20	Melolontha melolontha	3	8	2.3	40	1899-12-31 01:02:48	4.11632	0.567082	1.19695	0.165454	1.67105	1.13857	26	959	23.6	19.8	16.4	31	sand	close to plot 2	no Beauveria-infestation of soil
2017-05-26	Blaubeuren-Weiler	Site 3	Meadow	1	na	0.25	20	Melolontha melolontha	3	8	2.4	40	1899-12-31 01:04:16	na	na	na	na	na	na	26	959	23.6	19.8	16.4	31	sand	close to plot 2	no Beauveria-infestation of soil
2017-05-26	Blaubeuren-Weiler	Site 3	Meadow	1	na	0.25	20	Melolontha melolontha	3	4	2.6	40	1899-12-31 01:02:15	7.08141	0.975461	1.49739	0.206768	-0.569911	1.12889	26	959	23.6	19.8	16.4	31	sand	close to plot 2	no Beauveria-infestation of soil
2017-05-26	Blaubeuren-Weiler	Site 3	Meadow	1	na	0.25	20	Melolontha melolontha	3	14	0.8	40	1899-12-31 01:01:03	1.23094	0.169872	0.647264	0.0901461	0.461175	1.12293	26	959	23.6	19.8	16.4	31	sand	close to plot 2	no Beauveria-infestation of soil
2017-05-26	Blaubeuren-Weiler	Site 3	Meadow	1	na	0.25	20	Melolontha melolontha	3	4	2.6	40	1899-12-31 00:59:55	5.58169	0.768893	1.45072	0.200341	-1.15831	1.14006	26	959	23.6	19.8	16.4	31	sand	close to plot 2	no Beauveria-infestation of soil
2017-05-26	Blaubeuren-Weiler	Site 3	Meadow	1	na	0.25	20	Melolontha melolontha	3	4	2.9	40	1899-12-31 00:56:31	6.02551	0.830005	1.58161	0.218327	-1.02963	1.13684	26	959	23.6	19.8	16.4	31	sand	close to plot 2	no Beauveria-infestation of soil
2017-05-26	Blaubeuren-Weiler	Site 3	Meadow	1	na	0.25	20	Melolontha melolontha	3	18	2.3	40	1899-12-31 01:07:57	2.48397	0.342318	1.23795	0.171124	-1.67253	1.15554	26	959	23.6	19.8	16.4	31	sand	close to plot 2	no Beauveria-infestation of soil
2017-05-26	Blaubeuren-Weiler	Site 3	Meadow	1	na	0.25	20	Melolontha melolontha	3	4	0.8	40	1899-12-31 01:05:24	0.929114	0.128404	0.626981	0.0873897	0.0562149	1.12309	26	959	23.6	19.8	16.4	31	sand	close to plot 2	no Beauveria-infestation of soil
2017-05-26	Blaubeuren-Weiler	Site 3	Meadow	1	na	0.25	20	Melolontha melolontha	3	4	2.4	40	1899-12-31 01:02:54	5.43875	0.749219	1.40266	0.193745	0.187033	1.12272	26	959	23.6	19.8	16.4	31	sand	close to plot 2	no Beauveria-infestation of soil
2017-05-26	Blaubeuren-Weiler	Site 3	Meadow	1	na	0.25	20	Melolontha melolontha	3	8	2	40	1899-12-31 01:00:08	6.00649	0.827401	1.08732	0.150405	-0.294753	1.12549	26	959	23.6	19.8	16.4	31	sand	close to plot 2	no Beauveria-infestation of soil
2017-05-26	Blaubeuren-Weiler	Site 3	Meadow	2	48°24.203'N 9°46.236‘E	0.25	25	Melolontha melolontha	3	4	2.7	36	1899-12-31 01:00:46	5.21974	0.719047	1.16748	0.161415	8.07803	1.55384	26.7	957	23.2	17.4	19.8	32.7	sand	no Beauveria-infestation of soil
2017-05-26	Blaubeuren-Weiler	Site 3	Meadow	2	48°24.203'N 9°46.236‘E	0.25	25	Melolontha melolontha	3	4	2	36	1899-12-31 01:00:45	3.97736	0.547945	1.08307	0.149824	2.67297	1.16996	26.7	957	23.2	17.4	19.8	32.7	sand	no Beauveria-infestation of soil
2017-05-26	Blaubeuren-Weiler	Site 3	Meadow	2	48°24.203'N 9°46.236‘E	0.25	25	Melolontha melolontha	3	4	2.3	36	1899-12-31 01:00:43	4.80171	0.661473	1.18709	0.16411	-0.379553	1.12639	26.7	957	23.2	17.4	19.8	32.7	sand	no Beauveria-infestation of soil
2017-05-26	Blaubeuren-Weiler	Site 3	Meadow	2	48°24.203'N 9°46.236‘E	0.25	25	Melolontha melolontha	3	7	2.6	36	1899-12-31 00:57:21	2.54293	0.350415	1.26063	0.174202	19.4163	2.86788	26.7	957	23.2	17.4	19.8	32.7	sand	no Beauveria-infestation of soil
2017-05-26	Blaubeuren-Weiler	Site 3	Meadow	2	48°24.203'N 9°46.236‘E	0.25	25	Melolontha melolontha	3	5	2.2	36	1899-12-31 00:56:21	3.99628	0.550538	1.20978	0.167211	-0.480647	1.12744	26.7	957	23.2	17.4	19.8	32.7	sand	no Beauveria-infestation of soil
2017-05-26	Blaubeuren-Weiler	Site 3	Meadow	2	48°24.203'N 9°46.236‘E	0.25	25	Melolontha melolontha	3	4	2.2	36	1899-12-31 00:48:54	3.66046	0.504273	1.29075	0.178312	0.881545	1.12651	26.7	957	23.2	17.4	19.8	32.7	sand	no Beauveria-infestation of soil
2017-05-26	Blaubeuren-Weiler	Site 3	Meadow	2	48°24.203'N 9°46.236‘E	0.25	25	Melolontha melolontha	3	4	2.3	36	1899-12-31 00:47:05	3.12145	0.430049	1.91129	0.263644	3.46421	1.20863	26.7	957	23.2	17.4	19.8	32.7	sand	no Beauveria-infestation of soil
2017-05-26	Blaubeuren-Weiler	Site 3	Meadow	2	48°24.203'N 9°46.236‘E	0.25	25	Melolontha melolontha	3	3	2	36	1899-12-31 00:46:25	3.84358	0.529486	1.0068	0.139319	-0.538368	1.12777	26.7	957	23.2	17.4	19.8	32.7	sand	no Beauveria-infestation of soil
2017-05-26	Blaubeuren-Weiler	Site 3	Meadow	2	48°24.203'N 9°46.236‘E	0.25	25	Melolontha melolontha	3	8	2.6	36	1899-12-31 00:42:35	3.76364	0.518469	1.57178	0.216925	-2.0996	1.16683	26.7	957	23.2	17.4	19.8	32.7	sand	no Beauveria-infestation of soil
2017-08-01	Weiterstadt	Site 4	Decidious forest	1	49°53.260'N 8°34.047'E	0.25	60	Melolontha hippocastani	3	65	1.3	4	1899-12-31 00:47:34	0.00413492	0.0063338	0.626108	0.0845434	-0.959614	2.36425	21.9	1003	20.1	18.1	14.8	4.8	sand
2017-08-02	Weiterstadt	Site 4	Decidious forest	3	49°53.255'N 8°33.637'E	0.25	65	Melolontha hippocastani	3	15	1.4	20	1899-12-31 01:05:23	2.35455	0.316834	0.956165	0.129142	90.4105	12.3255	30.4	1005	29.3	21.3	5.6	7.6	sand
2017-08-02	Weiterstadt	Site 4	Decidious forest	3	49°53.255'N 8°33.637'E	0.25	65	Melolontha hippocastani	3	20	1.4	20	1899-12-31 01:01:34	3.1958	0.42993	0.596289	0.0807677	2.89445	2.63233	30.4	1005	29.3	21.3	5.6	7.6	sand
2017-08-02	Weiterstadt	Site 4	Decidious forest	3	49°53.255'N 8°33.637'E	0.25	65	Melolontha hippocastani	3	30	1.6	20	1899-12-31 01:01:35	2.09642	0.282089	0.504668	0.068496	2.09618	2.62432	30.4	1005	29.3	21.3	5.6	7.6	sand
2017-08-02	Weiterstadt	Site 4	Decidious forest	3	49°53.255'N 8°33.637'E	0.25	65	Melolontha hippocastani	3	30	1.3	20	1899-12-31 01:02:48	0.167241	0.0235694	0.210912	0.0295508	0.484019	2.62152	30.4	1005	29.3	21.3	5.6	7.6	sand	stiff, ready to pupate
2017-08-02	Weiterstadt	Site 4	Decidious forest	3	49°53.255'N 8°33.637'E	0.25	65	Melolontha hippocastani	3	50	1.5	20	1899-12-31 01:00:37	2.62125	0.352653	0.804023	0.108643	0.659607	2.62108	30.4	1005	29.3	21.3	5.6	7.6	sand
2017-08-02	Weiterstadt	Site 4	Decidious forest	4	49°53.253'N 8°33.644'E	0.25	60	Melolontha hippocastani	3	30	1.6	4	1899-12-31 01:01:51	3.13811	0.422174	1.0572	0.142691	1.1929	2.62053	28.4	1004	26.3	20.7	8.8	7.5	sand
2017-08-09	Rodenbach b. Hanau	Site 5	Decidious forest	1	50°07.411'N 8°59.762'E	0.25	50	Melolontha hippocastani	2	15	0.4	24	1899-12-31 01:27:35	0.22844	0.0314745	0.223652	0.0311985	-0.139939	2.46976	23.6	1002	19.4	18.8	6.7	3.2	sand
2017-08-09	Rodenbach b. Hanau	Site 5	Decidious forest	1	50°07.411'N 8°59.762'E	0.25	50	Melolontha hippocastani	2	15	0.5	24	1899-12-31 01:24:47	0.488683	0.0662276	0.231324	0.0321967	0.79014	2.45965	23.6	1002	19.4	18.8	6.7	3.2	sand
2017-08-09	Rodenbach b. Hanau	Site 5	Decidious forest	1	50°07.411'N 8°59.762'E	0.25	50	Melolontha hippocastani	2	20	0.4	24	1899-12-31 01:19:41	0.00765762	0.00633426	0.286688	0.039501	1.91431	2.4576	23.6	1002	19.4	18.8	6.7	3.2	sand
2017-08-09	Rodenbach b. Hanau	Site 5	Decidious forest	1	50°07.411'N 8°59.762'E	0.25	50	Melolontha hippocastani	2	15	0.4	24	1899-12-31 01:21:58	0.879324	0.118753	0.23282	0.0323822	1.56937	2.45687	23.6	1002	19.4	18.8	6.7	3.2	sand
2017-08-09	Rodenbach b. Hanau	Site 5	Decidious forest	1	50°07.411'N 8°59.762'E	0.25	50	Melolontha hippocastani	2	22.5	0.8	24	1899-12-31 01:08:41	0.28797	0.0393398	0.354744	0.0485122	0.0999735	2.46675	23.6	1002	19.4	18.8	6.7	3.2	sand
2017-08-09	Rodenbach b. Hanau	Site 5	Decidious forest	1	50°07.411'N 8°59.762'E	0.25	50	Melolontha hippocastani	2	30	0.7	24	1899-12-31 01:11:43	0.15529	0.0218752	0.486755	0.0662082	0.139065	2.4663	23.6	1002	19.4	18.8	6.7	3.2	sand
2017-08-09	Rodenbach b. Hanau	Site 5	Decidious forest	2	50°07.402'N 8°59.767'E	0.25	45	Melolontha hippocastani	2	7	0.7	16	1899-12-31 01:08:11	0.491679	0.0665843	0.514641	0.0699279	0.545297	2.46308	25.6	1002	20.1	20.5	13.4	4.8	sand
2017-08-09	Rodenbach b. Hanau	Site 5	Decidious forest	2	50°07.402'N 8°59.767'E	0.25	45	Melolontha hippocastani	2	4	0.5	16	1899-12-31 01:05:43	0.0932334	0.0140589	0.565012	0.0766766	0.723	2.4623	25.6	1002	20.1	20.5	13.4	4.8	sand
2017-08-09	Rodenbach b. Hanau	Site 5	Decidious forest	2	50°07.402'N 8°59.767'E	0.25	45	Melolontha hippocastani	2	3	0.4	16	1899-12-31 01:04:44	0.415399	0.0563514	0.416688	0.0567726	0.327379	2.46487	25.6	1002	20.1	20.5	13.4	4.8	sand
2017-08-09	Rodenbach b. Hanau	Site 5	Decidious forest	2	50°07.402'N 8°59.767'E	0.25	45	Melolontha hippocastani	2	25	0.4	16	1899-12-31 00:48:26	0.151387	0.0213479	0.298814	0.0409831	0.337038	2.46565	25.6	1002	20.1	20.5	13.4	4.8	sand
2017-10-12	Iffezheim	Site 6	Decidious forest	2	48°47.826'N 8°08.889'E	0.25	50	Melolontha spp.	2	17.5	0.3	12	1899-12-31 01:31:46	0.109072	0.0159807	0.0515039	0.0102506	-0.999957	4.92003	17.9	1008	na	na	na	na	sand/gravel	soil temperature and soil moisture sensor malfunction
2017-10-12	Iffezheim	Site 6	Decidious forest	2	48°47.826'N 8°08.889'E	0.25	50	Melolontha spp.	2	40	0.4	12	1899-12-31 01:30:14	0.0361936	0.00790335	0.12683	0.0186446	1.40816	4.87256	17.9	1008	na	na	na	na	sand/gravel	soil temperature and soil moisture sensor malfunction
2017-10-12	Iffezheim	Site 6	Decidious forest	2	48°47.826'N 8°08.889'E	0.25	50	Melolontha spp.	2	40	0.4	12	1899-12-31 01:24:30	0.141402	0.0200512	0.120319	0.0178465	-1.60906	4.93293	17.9	1008	na	na	na	na	sand/gravel	soil temperature and soil moisture sensor malfunction
2017-10-12	Iffezheim	Site 6	Decidious forest	3	48°47.838'N 8°08.873'E	0.25	50	Melolontha spp.	2	5	0.5	68	1899-12-31 00:53:06	0.355685	0.0482053	0.358071	0.0486586	-1.78726	4.92475	18.6	1008	na	na	na	na	sand/gravel	soil temperature and soil moisture sensor malfunction
2017-10-12	Iffezheim	Site 6	Decidious forest	3	48°47.838'N 8°08.873'E	0.25	50	Melolontha spp.	2	5	0.5	68	1899-12-31 00:53:57	0.386206	0.0522755	0.278459	0.0381392	0.205405	4.89506	18.6	1008	na	na	na	na	sand/gravel	soil temperature and soil moisture sensor malfunction
2017-10-12	Iffezheim	Site 6	Decidious forest	3	48°47.838'N 8°08.873'E	0.25	50	Melolontha spp.	2	10	0.6	68	1899-12-31 00:56:43	0.0893247	0.0135295	0.213957	0.0297038	-0.441628	4.90349	18.6	1008	na	na	na	na	sand/gravel	soil temperature and soil moisture sensor malfunction
2017-10-12	Iffezheim	Site 6	Decidious forest	3	48°47.838'N 8°08.873'E	0.25	50	Melolontha spp.	2	10	0.5	68	1899-12-31 00:56:43	0.780611	0.105077	0.278202	0.0381069	0.717289	4.88926	18.6	1008	na	na	na	na	sand/gravel	soil temperature and soil moisture sensor malfunction
2017-10-12	Iffezheim	Site 6	Decidious forest	3	48°47.838'N 8°08.873'E	0.25	50	Melolontha spp.	2	10	0.6	68	1899-12-31 00:57:49	0.41527	0.0561643	0.270322	0.0370713	-0.902026	4.91074	18.6	1008	na	na	na	na	sand/gravel	soil temperature and soil moisture sensor malfunction
2017-10-12	Iffezheim	Site 6	Decidious forest	3	48°47.838'N 8°08.873'E	0.25	50	Melolontha spp.	2	10	0.4	68	1899-12-31 00:58:40	0.178232	0.0247656	0.308364	0.0420839	2.36128	4.84936	18.6	1008	na	na	na	na	sand/gravel	soil temperature and soil moisture sensor malfunction
2017-10-12	Iffezheim	Site 6	Decidious forest	3	48°47.838'N 8°08.873'E	0.25	50	Melolontha spp.	2	12.5	0.4	68	1899-12-31 00:57:52	0.0997496	0.0147905	0.278277	0.0381173	1.36609	4.85651	18.6	1008	na	na	na	na	sand/gravel	soil temperature and soil moisture sensor malfunction
2017-10-12	Iffezheim	Site 6	Decidious forest	3	48°47.838'N 8°08.873'E	0.25	50	Melolontha spp.	2	27.5	0.4	68	1899-12-31 00:56:17	0.158847	0.0222499	0.0725782	0.0123333	0.672885	4.86363	18.6	1008	na	na	na	na	sand/gravel	soil temperature and soil moisture sensor malfunction
2017-10-12	Iffezheim	Site 6	Decidious forest	3	48°47.838'N 8°08.873'E	0.25	50	Melolontha spp.	2	30	0.6	68	1899-12-31 00:56:51	0.145545	0.02054	0.112573	0.0169005	0.289798	4.86801	18.6	1008	na	na	na	na	sand/gravel	soil temperature and soil moisture sensor malfunction
2017-10-12	Iffezheim	Site 6	Decidious forest	3	48°47.838'N 8°08.873'E	0.25	50	Melolontha spp.	2	30	0.5	68	1899-12-31 00:56:09	0.168727	0.0235275	0.195938	0.0273713	1.00215	4.8603	18.6	1008	na	na	na	na	sand/gravel	soil temperature and soil moisture sensor malfunction
2017-10-12	Iffezheim	Site 6	Decidious forest	3	48°47.838'N 8°08.873'E	0.25	50	Melolontha spp.	2	30	0.5	68	1899-12-31 00:56:45	0.261316	0.0356791	0.221449	0.0306775	3.94877	4.84786	18.6	1008	na	na	na	na	sand/gravel	soil temperature and soil moisture sensor malfunction
2017-10-12	Iffezheim	Site 6	Decidious forest	3	48°47.838'N 8°08.873'E	0.25	50	Melolontha spp.	2	30	0.5	68	1899-12-31 00:57:11	0.179712	0.024956	0.284698	0.0389622	1.48088	4.85578	18.6	1008	na	na	na	na	sand/gravel	soil temperature and soil moisture sensor malfunction
2017-10-12	Iffezheim	Site 6	Decidious forest	3	48°47.838'N 8°08.873'E	0.25	50	Melolontha spp.	2	32.5	0.5	68	1899-12-31 00:57:38	0.441803	0.0597076	0.151724	0.0217294	0.19648	4.86915	18.6	1008	na	na	na	na	sand/gravel	soil temperature and soil moisture sensor malfunction
2017-10-12	Iffezheim	Site 6	Decidious forest	3	48°47.838'N 8°08.873'E	0.25	50	Melolontha spp.	2	32.5	0.6	68	1899-12-31 00:58:01	0.0787967	0.0122895	0.0938689	0.0146977	0.602176	4.86416	18.6	1008	na	na	na	na	sand/gravel	soil temperature and soil moisture sensor malfunction
2017-10-12	Iffezheim	Site 6	Decidious forest	3	48°47.838'N 8°08.873'E	0.25	50	Melolontha spp.	2	50	0.4	68	1899-12-31 00:54:10	0.108722	0.0158894	0.244434	0.0336749	1.84046	4.85445	18.6	1008	na	na	na	na	sand/gravel	soil temperature and soil moisture sensor malfunction
2017-10-12	Iffezheim	Site 6	Decidious forest	3	48°47.838'N 8°08.873'E	0.25	50	Melolontha spp.	2	50	0.4	68	1899-12-31 00:54:49	0.22481	0.0308577	0.231127	0.0319372	1.23531	4.85856	18.6	1008	na	na	na	na	sand/gravel	soil temperature and soil moisture sensor malfunction
2017-10-12	Iffezheim	Site 6	Decidious forest	3	48°47.838'N 8°08.873'E	0.25	50	Melolontha spp.	2	50	0.4	68	1899-12-31 00:55:39	0.0942838	0.0141243	0.251215	0.0345633	-0.0200547	4.87203	18.6	1008	na	na	na	na	sand/gravel	soil temperature and soil moisture sensor malfunction

### Sheet: Larvae - lab
ExcavationDate	IncubationDate	SampleSource	SourceGPScoordinates	ExcavationDepth_cm	Species	Instar	InsectWeight_g	IncubationTime_hh:mm:ss	µg CH4 h-1	Error_µg CH4 h-1	mg CO2 h-1	Error_mg CO2 h-1	ng N2O h-1	Error_ng N2O h-1	LabAirTemp_°C	LabAirPressure_hPa	Remark
2017-05-26	2017-06-02	Site 3	48°24.203'N 9°46.236‘E	0 – 20	Melolontha melolontha	3	2.2	1899-12-31 01:06:07	3.02766	0.409772	0.739854	0.0997105	2.11625	1.48422	24	1002	collected in Blaubeuren-Weiler at 26.05.2017, since then kept in the lab at 18°C, fed with carrot pieces and grass roots
2017-05-26	2017-06-02	Site 3	48°24.203'N 9°46.236‘E	0 – 20	Melolontha melolontha	3	1.8	1899-12-31 01:04:31	1.46872	0.201907	0.420604	0.0567675	0.490069	1.45939	24	1002	collected in Blaubeuren-Weiler at 26.05.2017, since then kept in the lab at 18°C, fed with carrot pieces and grass roots
2017-05-26	2017-06-02	Site 3	48°24.203'N 9°46.236‘E	0 – 20	Melolontha melolontha	3	2.5	1899-12-31 00:59:42	2.2157	0.301122	0.403646	0.0544853	-0.855765	1.46349	24	1002	collected in Blaubeuren-Weiler at 26.05.2017, since then kept in the lab at 18°C, fed with carrot pieces and grass roots
2017-05-26	2017-06-02	Site 3	48°24.203'N 9°46.236‘E	0 – 20	Melolontha melolontha	3	2	1899-12-31 00:56:28	1.75237	0.23943	0.356589	0.0481629	-0.264255	1.45892	24	1002	collected in Blaubeuren-Weiler at 26.05.2017, since then kept in the lab at 18°C, fed with carrot pieces and grass roots
2017-05-26	2017-06-02	Site 3	48°24.203'N 9°46.236‘E	0 – 20	Melolontha melolontha	3	2.4	1899-12-31 00:58:52	2.15386	0.292868	0.640446	0.0863261	1.09432	1.46492	24	1002	collected in Blaubeuren-Weiler at 26.05.2017, since then kept in the lab at 18°C, fed with carrot pieces and grass roots
2017-05-26	2017-06-02	Site 3	48°24.203'N 9°46.236‘E	0 – 20	Melolontha melolontha	3	2.4	1899-12-31 00:58:08	1.1179	0.155892	0.433544	0.0585017	-0.838835	1.46329	24	1002	collected in Blaubeuren-Weiler at 26.05.2017, since then kept in the lab at 18°C, fed with carrot pieces and grass roots
2017-05-26	2017-06-02	Site 3	48°24.203'N 9°46.236‘E	0 – 20	Melolontha melolontha	3	1.9	1899-12-31 00:55:59	1.62174	0.22211	0.43768	0.0590561	-0.559055	1.46063	24	1002	collected in Blaubeuren-Weiler at 26.05.2017, since then kept in the lab at 18°C, fed with carrot pieces and grass roots
2017-05-26	2017-06-02	Site 3	48°24.203'N 9°46.236‘E	0 – 20	Melolontha melolontha	3	1.8	1899-12-31 01:04:25	1.12388	0.156683	0.382717	0.0516769	11.0354	2.07726	24	1002	collected in Blaubeuren-Weiler at 26.05.2017, since then kept in the lab at 18°C, fed with carrot pieces and grass roots
2017-05-26	2017-06-02	Site 3	48°24.203'N 9°46.236‘E	0 – 20	Melolontha melolontha	3	2.2	1899-12-31 00:59:54	1.39915	0.192724	0.878262	0.11833	1.45404	1.47032	24	1002	collected in Blaubeuren-Weiler at 26.05.2017, since then kept in the lab at 18°C, fed with carrot pieces and grass roots
2017-05-26	2017-06-02	Site 3	48°24.203'N 9°46.236‘E	0 – 20	Melolontha melolontha	3	2.5	1899-12-31 00:59:37	2.23544	0.303756	0.660337	0.089003	4.72741	1.58822	24	1002	collected in Blaubeuren-Weiler at 26.05.2017, since then kept in the lab at 18°C, fed with carrot pieces and grass roots
2017-05-26	2017-06-02	Site 3	48°24.203'N 9°46.236‘E	0 – 20	Melolontha melolontha	3	2.1	1899-12-31 00:59:47	2.01677	0.2746	0.473316	0.063849	-0.0585666	1.45836	24	1002	collected in Blaubeuren-Weiler at 26.05.2017, since then kept in the lab at 18°C, fed with carrot pieces and grass roots
2017-05-26	2017-06-02	Site 3	48°24.203'N 9°46.236‘E	0 – 20	Melolontha melolontha	3	2.2	1899-12-31 01:01:00	1.3953	0.19222	0.318734	0.0430846	-1.66862	1.47682	24	1002	collected in Blaubeuren-Weiler at 26.05.2017, since then kept in the lab at 18°C, fed with carrot pieces and grass roots
2017-05-26	2017-06-02	Site 3	48°24.203'N 9°46.236‘E	0 – 20	Melolontha melolontha	3	2.1	1899-12-31 00:57:05	1.77664	0.242653	0.627583	0.0845938	-0.144234	1.45853	24	1002	collected in Blaubeuren-Weiler at 26.05.2017, since then kept in the lab at 18°C, fed with carrot pieces and grass roots
2017-05-26	2017-06-02	Site 3	48°24.203'N 9°46.236‘E	0 – 20	Melolontha melolontha	3	2.3	1899-12-31 00:57:10	3.41844	0.462119	0.628197	0.0846766	0.990695	1.46368	24	1002	collected in Blaubeuren-Weiler at 26.05.2017, since then kept in the lab at 18°C, fed with carrot pieces and grass roots
2017-05-26	2017-06-02	Site 3	48°24.203'N 9°46.236‘E	0 – 20	Melolontha melolontha	3	2	1899-12-31 00:57:32	3.98713	0.538449	0.62873	0.0847486	4.36105	1.56939	24	1002	collected in Blaubeuren-Weiler at 26.05.2017, since then kept in the lab at 18°C, fed with carrot pieces and grass roots
2017-05-26	2017-06-02	Site 3	48°24.203'N 9°46.236‘E	0 – 20	Melolontha melolontha	3	1.6	1899-12-31 01:02:40	2.56076	0.347237	0.35778	0.0483267	0.193209	1.45837	24	1002	collected in Blaubeuren-Weiler at 26.05.2017, since then kept in the lab at 18°C, fed with carrot pieces and grass roots
2017-05-26	2017-06-02	Site 3	48°24.203'N 9°46.236‘E	0 – 20	Melolontha melolontha	3	2.6	1899-12-31 00:58:00	0.588492	0.088985	0.611521	0.082434	-0.0893771	1.45841	24	1002	collected in Blaubeuren-Weiler at 26.05.2017, since then kept in the lab at 18°C, fed with carrot pieces and grass roots
2017-05-26	2017-06-02	Site 3	48°24.203'N 9°46.236‘E	0 – 20	Melolontha melolontha	3	2.5	1899-12-31 01:01:32	1.33393	0.18415	0.535789	0.0722508	0.449173	1.4592	24	1002	collected in Blaubeuren-Weiler at 26.05.2017, since then kept in the lab at 18°C, fed with carrot pieces and grass roots
2017-05-26	2017-06-02	Site 3	48°24.203'N 9°46.236‘E	0 – 20	Melolontha melolontha	3	2	1899-12-31 00:58:06	2.12027	0.288387	0.431949	0.0582874	-0.672042	1.4616	24	1002	collected in Blaubeuren-Weiler at 26.05.2017, since then kept in the lab at 18°C, fed with carrot pieces and grass roots
2017-05-26	2017-06-02	Site 3	48°24.203'N 9°46.236‘E	0 – 20	Melolontha melolontha	3	2	1899-12-31 00:57:51	2.60602	0.35327	0.453742	0.0612163	-1.9191	1.48245	24	1002	collected in Blaubeuren-Weiler at 26.05.2017, since then kept in the lab at 18°C, fed with carrot pieces and grass roots
2017-05-26	2017-06-02	Site 3	48°24.203'N 9°46.236‘E	0 – 20	Melolontha melolontha	3	2.1	1899-12-31 01:15:08	1.9214	0.26196	0.473516	0.0638893	0.307286	1.45859	24	1002	collected in Blaubeuren-Weiler at 26.05.2017, since then kept in the lab at 18°C, fed with carrot pieces and grass roots
2017-05-26	2017-06-02	Site 3	48°24.203'N 9°46.236‘E	0 – 20	Melolontha melolontha	3	2.3	1899-12-31 01:12:38	2.21787	0.301466	0.54499	0.0734993	0.750522	1.46112	24	1002	collected in Blaubeuren-Weiler at 26.05.2017, since then kept in the lab at 18°C, fed with carrot pieces and grass roots
2017-05-26	2017-06-02	Site 3	48°24.203'N 9°46.236‘E	0 – 20	Melolontha melolontha	3	2.3	1899-12-31 01:08:26	1.76323	0.24091	0.580422	0.078261	-0.0977261	1.45844	24	1002	collected in Blaubeuren-Weiler at 26.05.2017, since then kept in the lab at 18°C, fed with carrot pieces and grass roots
2017-05-26	2017-06-02	Site 3	48°24.203'N 9°46.236‘E	0 – 20	Melolontha melolontha	3	2.1	1899-12-31 01:05:12	1.56847	0.215087	0.379756	0.0512798	-1.69762	1.47754	24	1002	collected in Blaubeuren-Weiler at 26.05.2017, since then kept in the lab at 18°C, fed with carrot pieces and grass roots
2017-05-26	2017-06-02	Site 3	48°24.203'N 9°46.236‘E	0 – 20	Melolontha melolontha	3	1.9	1899-12-31 01:01:01	2.04256	0.278039	0.569324	0.0767607	-2.17359	1.48909	24	1002	collected in Blaubeuren-Weiler at 26.05.2017, since then kept in the lab at 18°C, fed with carrot pieces and grass roots
2017-05-26	2017-06-02	Site 3	48°24.203'N 9°46.236‘E	0 – 20	Melolontha melolontha	3	2	1899-12-31 00:55:28	2.24193	0.304606	0.594147	0.0800945	-2.19557	1.48953	24	1002	collected in Blaubeuren-Weiler at 26.05.2017, since then kept in the lab at 18°C, fed with carrot pieces and grass roots
2017-05-26	2017-06-02	Site 3	48°24.203'N 9°46.236‘E	0 – 20	Melolontha melolontha	3	2	1899-12-31 00:55:42	1.45495	0.200068	0.390583	0.0527277	6.73696	1.71389	24	1002	collected in Blaubeuren-Weiler at 26.05.2017, since then kept in the lab at 18°C, fed with carrot pieces and grass roots
2017-05-26	2017-06-02	Site 3	48°24.203'N 9°46.236‘E	0 – 20	Melolontha melolontha	3	2.3	1899-12-31 01:02:16	1.99705	0.271982	0.661288	0.0891339	43.7045	6.06249	24	1002	collected in Blaubeuren-Weiler at 26.05.2017, since then kept in the lab at 18°C, fed with carrot pieces and grass roots
2017-05-26	2017-06-02	Site 3	48°24.203'N 9°46.236‘E	0 – 20	Melolontha melolontha	3	2	1899-12-31 01:00:37	5.88174	0.793122	0.560157	0.0755274	0.52922	1.45963	24	1002	collected in Blaubeuren-Weiler at 26.05.2017, since then kept in the lab at 18°C, fed with carrot pieces and grass roots
2017-05-26	2017-06-02	Site 3	48°24.203'N 9°46.236‘E	0 – 20	Melolontha melolontha	3	1.5	1899-12-31 00:57:40	2.07042	0.28174	0.381971	0.0515722	-0.564867	1.46069	24	1002	collected in Blaubeuren-Weiler at 26.05.2017, since then kept in the lab at 18°C, fed with carrot pieces and grass roots
2017-05-26	2017-06-02	Site 3	48°24.203'N 9°46.236‘E	0 – 20	Melolontha melolontha	3	2.3	1899-12-31 00:56:59	2.5002	0.339115	0.675337	0.0910185	17.3556	2.75023	24	1002	collected in Blaubeuren-Weiler at 26.05.2017, since then kept in the lab at 18°C, fed with carrot pieces and grass roots
2017-05-26	2017-06-02	Site 3	48°24.203'N 9°46.236‘E	0 – 20	Melolontha melolontha	3	2.1	1899-12-31 01:00:19	2.13155	0.289899	0.42104	0.0568229	1.48142	1.47865	24	1002	collected in Blaubeuren-Weiler at 26.05.2017, since then kept in the lab at 18°C, fed with carrot pieces and grass roots
2017-05-26	2017-06-02	Site 3	48°24.203'N 9°46.236‘E	0 – 20	Melolontha melolontha	3	2.6	1899-12-31 00:56:34	2.12775	0.289379	0.93849	0.126432	0.201099	1.46607	24	1002	collected in Blaubeuren-Weiler at 26.05.2017, since then kept in the lab at 18°C, fed with carrot pieces and grass roots
2017-05-26	2017-06-02	Site 3	48°24.203'N 9°46.236‘E	0 – 20	Melolontha melolontha	3	2	1899-12-31 00:54:19	2.59874	0.352282	0.567251	0.0764759	3.46268	1.53677	24	1002	collected in Blaubeuren-Weiler at 26.05.2017, since then kept in the lab at 18°C, fed with carrot pieces and grass roots
2017-05-26	2017-06-02	Site 3	48°24.203'N 9°46.236‘E	0 – 20	Melolontha melolontha	3	2.2	1899-12-31 00:58:26	1.66269	0.227542	0.39636	0.0535056	-0.919482	1.47164	24	1002	collected in Blaubeuren-Weiler at 26.05.2017, since then kept in the lab at 18°C, fed with carrot pieces and grass roots
2017-05-26	2017-06-02	Site 3	48°24.203'N 9°46.236‘E	0 – 20	Melolontha melolontha	3	1.9	1899-12-31 00:57:58	1.57985	0.216571	0.364231	0.0491898	-0.805642	1.47036	24	1002	collected in Blaubeuren-Weiler at 26.05.2017, since then kept in the lab at 18°C, fed with carrot pieces and grass roots
2017-05-26	2017-06-02	Site 3	48°24.203'N 9°46.236‘E	0 – 20	Melolontha melolontha	3	1.8	1899-12-31 01:00:38	2.68746	0.36418	0.543222	0.0732496	1.4543	1.47817	24	1002	collected in Blaubeuren-Weiler at 26.05.2017, since then kept in the lab at 18°C, fed with carrot pieces and grass roots
2017-05-26	2017-06-02	Site 3	48°24.203'N 9°46.236‘E	0 – 20	Melolontha melolontha	3	2.5	1899-12-31 00:56:29	3.07884	0.416579	0.662919	0.0893472	-0.19544	1.46626	24	1002	collected in Blaubeuren-Weiler at 26.05.2017, since then kept in the lab at 18°C, fed with carrot pieces and grass roots
2017-05-26	2017-06-02	Site 3	48°24.203'N 9°46.236‘E	0 – 20	Melolontha melolontha	3	2.1	1899-12-31 01:00:29	1.47382	0.202569	0.405654	0.0547557	-0.204845	1.4663	24	1002	collected in Blaubeuren-Weiler at 26.05.2017, since then kept in the lab at 18°C, fed with carrot pieces and grass roots
2017-05-26	2017-06-13	Site 3	48°24.203'N 9°46.236‘E	0 – 20	Melolontha melolontha	3	2.2	1899-12-31 00:57:43	0.467424	0.0632964	0.293001	0.0397385	1.81447	1.7029	24	1005	collected in Blaubeuren-Weiler at 26.05.2017, since then kept in the lab at 18°C, fed with carrot pieces and grass roots
2017-05-26	2017-06-13	Site 3	48°24.203'N 9°46.236‘E	0 – 20	Melolontha melolontha	3	1.7	1899-12-31 01:01:30	0.816649	0.110064	0.632286	0.0851719	3.01585	1.73285	24	1005	collected in Blaubeuren-Weiler at 26.05.2017, since then kept in the lab at 18°C, fed with carrot pieces and grass roots
2017-05-26	2017-06-13	Site 3	48°24.203'N 9°46.236‘E	0 – 20	Melolontha melolontha	3	1.9	1899-12-31 01:15:36	1.02047	0.137447	0.227435	0.03103	-0.68954	1.68915	24	1005	collected in Blaubeuren-Weiler at 26.05.2017, since then kept in the lab at 18°C, fed with carrot pieces and grass roots
2017-05-26	2017-06-13	Site 3	48°24.203'N 9°46.236‘E	0 – 20	Melolontha melolontha	3	2.3	1899-12-31 01:11:41	0.621143	0.0838722	0.372188	0.0503217	1.37659	1.69552	24	1005	collected in Blaubeuren-Weiler at 26.05.2017, since then kept in the lab at 18°C, fed with carrot pieces and grass roots
2017-05-26	2017-06-13	Site 3	48°24.203'N 9°46.236‘E	0 – 20	Melolontha melolontha	3	1.9	1899-12-31 01:05:52	1.29823	0.174729	0.286252	0.0388437	-0.805106	1.69009	24	1005	collected in Blaubeuren-Weiler at 26.05.2017, since then kept in the lab at 18°C, fed with carrot pieces and grass roots
2017-05-26	2017-06-13	Site 3	48°24.203'N 9°46.236‘E	0 – 20	Melolontha melolontha	3	2.2	1899-12-31 01:05:16	0.965341	0.130024	0.460875	0.0621891	0.526548	1.68738	24	1005	collected in Blaubeuren-Weiler at 26.05.2017, since then kept in the lab at 18°C, fed with carrot pieces and grass roots
2017-05-26	2017-06-13	Site 3	48°24.203'N 9°46.236‘E	0 – 20	Melolontha melolontha	3	2.1	1899-12-31 01:02:33	0.991303	0.133503	0.332267	0.0449802	-0.667082	1.6889	24	1005	collected in Blaubeuren-Weiler at 26.05.2017, since then kept in the lab at 18°C, fed with carrot pieces and grass roots
2017-05-26	2017-06-13	Site 3	48°24.203'N 9°46.236‘E	0 – 20	Melolontha melolontha	3	1.9	1899-12-31 01:01:56	0.79419	0.107053	0.263027	0.0357495	-0.672296	1.68894	24	1005	collected in Blaubeuren-Weiler at 26.05.2017, since then kept in the lab at 18°C, fed with carrot pieces and grass roots
2017-05-26	2017-06-13	Site 3	48°24.203'N 9°46.236‘E	0 – 20	Melolontha melolontha	3	2.3	1899-12-31 01:00:38	1.1533	0.15525	0.283915	0.0385294	0.794874	1.68916	24	1005	collected in Blaubeuren-Weiler at 26.05.2017, since then kept in the lab at 18°C, fed with carrot pieces and grass roots
2017-05-26	2017-06-13	Site 3	48°24.203'N 9°46.236‘E	0 – 20	Melolontha melolontha	3	2.4	1899-12-31 01:00:34	4.65533	0.625948	0.570089	0.0768265	-1.53664	1.69957	24	1005	collected in Blaubeuren-Weiler at 26.05.2017, since then kept in the lab at 18°C, fed with carrot pieces and grass roots
2017-05-26	2017-06-13	Site 3	48°24.203'N 9°46.236‘E	0 – 20	Melolontha melolontha	3	1.9	1899-12-31 01:00:57	0.579511	0.0782842	0.119211	0.0168552	-0.582774	1.68829	24	1005	collected in Blaubeuren-Weiler at 26.05.2017, since then kept in the lab at 18°C, fed with carrot pieces and grass roots
2017-05-26	2017-06-13	Site 3	48°24.203'N 9°46.236‘E	0 – 20	Melolontha melolontha	3	2.6	1899-12-31 00:59:59	1.17535	0.15821	0.306485	0.0415377	-1.95565	1.70754	24	1005	collected in Blaubeuren-Weiler at 26.05.2017, since then kept in the lab at 18°C, fed with carrot pieces and grass roots
2017-05-26	2017-06-13	Site 3	48°24.203'N 9°46.236‘E	0 – 20	Melolontha melolontha	3	2.5	1899-12-31 01:32:07	0.425785	0.0577788	0.441676	0.0596428	-1.52412	1.69979	24	1005	collected in Blaubeuren-Weiler at 26.05.2017, since then kept in the lab at 18°C, fed with carrot pieces and grass roots
2017-05-26	2017-06-13	Site 3	48°24.203'N 9°46.236‘E	0 – 20	Melolontha melolontha	3	1.8	1899-12-31 01:27:58	0.972134	0.130987	0.500357	0.0675038	-0.565093	1.6883	24	1005	collected in Blaubeuren-Weiler at 26.05.2017, since then kept in the lab at 18°C, fed with carrot pieces and grass roots
2017-05-26	2017-06-13	Site 3	48°24.203'N 9°46.236‘E	0 – 20	Melolontha melolontha	3	1.9	1899-12-31 01:24:08	1.43449	0.193092	0.529587	0.0714192	5.54313	1.84069	24	1005	collected in Blaubeuren-Weiler at 26.05.2017, since then kept in the lab at 18°C, fed with carrot pieces and grass roots
2017-05-26	2017-06-13	Site 3	48°24.203'N 9°46.236‘E	0 – 20	Melolontha melolontha	3	2	1899-12-31 01:19:25	0.262111	0.036049	0.314698	0.0426459	-0.429154	1.68744	24	1005	collected in Blaubeuren-Weiler at 26.05.2017, since then kept in the lab at 18°C, fed with carrot pieces and grass roots
2017-05-26	2017-06-13	Site 3	48°24.203'N 9°46.236‘E	0 – 20	Melolontha melolontha	3	2.6	1899-12-31 01:15:29	1.27915	0.172192	0.416638	0.0562731	-1.24926	1.69532	24	1005	collected in Blaubeuren-Weiler at 26.05.2017, since then kept in the lab at 18°C, fed with carrot pieces and grass roots
2017-05-26	2017-06-13	Site 3	48°24.203'N 9°46.236‘E	0 – 20	Melolontha melolontha	3	1.9	1899-12-31 01:10:58	0.710941	0.0959039	0.329207	0.044577	-0.922929	1.69128	24	1005	collected in Blaubeuren-Weiler at 26.05.2017, since then kept in the lab at 18°C, fed with carrot pieces and grass roots
2017-05-26	2017-06-13	Site 3	48°24.203'N 9°46.236‘E	0 – 20	Melolontha melolontha	3	2.2	1899-12-31 01:07:00	1.30004	0.174974	0.35107	0.0474951	-1.34378	1.69658	24	1005	collected in Blaubeuren-Weiler at 26.05.2017, since then kept in the lab at 18°C, fed with carrot pieces and grass roots
2017-05-26	2017-06-13	Site 3	48°24.203'N 9°46.236‘E	0 – 20	Melolontha melolontha	3	2.1	1899-12-31 01:02:59	2.09467	0.281741	0.326258	0.0441781	-0.652721	1.6888	24	1005	collected in Blaubeuren-Weiler at 26.05.2017, since then kept in the lab at 18°C, fed with carrot pieces and grass roots
2017-05-26	2017-06-13	Site 3	48°24.203'N 9°46.236‘E	0 – 20	Melolontha melolontha	3	2.3	1899-12-31 00:59:10	0.886267	0.1194	0.534093	0.0719977	8.01282	1.99818	24	1005	collected in Blaubeuren-Weiler at 26.05.2017, since then kept in the lab at 18°C, fed with carrot pieces and grass roots
2017-05-26	2017-06-13	Site 3	48°24.203'N 9°46.236‘E	0 – 20	Melolontha melolontha	3	2.3	1899-12-31 01:02:22	0.807271	0.108808	0.413596	0.0558552	-0.487451	1.6877	24	1005	collected in Blaubeuren-Weiler at 26.05.2017, since then kept in the lab at 18°C, fed with carrot pieces and grass roots
2017-05-26	2017-06-13	Site 3	48°24.203'N 9°46.236‘E	0 – 20	Melolontha melolontha	3	2.6	1899-12-31 01:24:47	0.510033	0.069021	0.334274	0.0452641	-1.25151	1.69545	24	1005	collected in Blaubeuren-Weiler at 26.05.2017, since then kept in the lab at 18°C, fed with carrot pieces and grass roots
2017-05-26	2017-06-13	Site 3	48°24.203'N 9°46.236‘E	0 – 20	Melolontha melolontha	3	2.1	1899-12-31 01:18:20	1.03696	0.139668	0.281831	0.0382623	-0.857312	1.69067	24	1005	collected in Blaubeuren-Weiler at 26.05.2017, since then kept in the lab at 18°C, fed with carrot pieces and grass roots
2017-05-26	2017-06-13	Site 3	48°24.203'N 9°46.236‘E	0 – 20	Melolontha melolontha	3	1.9	1899-12-31 01:14:24	0.748551	0.100952	0.146433	0.0203729	0.21619	1.68629	24	1005	collected in Blaubeuren-Weiler at 26.05.2017, since then kept in the lab at 18°C, fed with carrot pieces and grass roots
2017-05-26	2017-06-13	Site 3	48°24.203'N 9°46.236‘E	0 – 20	Melolontha melolontha	3	1.6	1899-12-31 01:10:21	0.936856	0.12621	0.334056	0.0452243	14.4577	2.5699	24	1005	collected in Blaubeuren-Weiler at 26.05.2017, since then kept in the lab at 18°C, fed with carrot pieces and grass roots

### Sheet: Remarks
Data presented in manuscript "Scarabaeidae larvae are neglected greenhouse gas sources in soils"
Melolontha spp. larvae were individually incubated in air-tight glass tubes to determine their gas emissions.
Larvae were incubated either directly in the field after excavation (Sheet "Larvae – field") or in the laboratory (Sheet "Larvae – lab").
Gas concentrations were quantified by gas chromatography.
See manuscript for methodological details.
Sheet 'Larvae – field'									Sheet 'Larvae – lab'
SamplingDate	Date of excavating the larva from the soil. The larva was incubated directly after excavation.								ExcavationDate	Date of excavating the larva at the field site
LocationID_1	Nearest town								IncubationDate	Date of laboratory incubation for gas emission measurements
LocationID_2	ID used in the publication								SampleSource	Equivalent to "LocationID_2" in sheet "Larvae – field"
VegetationType	Dominant vegetation and landuse type								SourceGPScoordinates	Coordinates of the excavation site
PlotID	Plots were sequentially numbered on field day								ExcavationDepth_cm	Soil horizon in which the larva was collected
GPScoordinates	Plot coordinates								Species	At some sites, larvae could only be identified to the genus level based on morphological features
PlotArea_m2	Excavation area								Instar	Melolontha larvae progress through 3 instars before pupating
PlotDepth_cm	Final excavation depth, dependent on soil properties and seasonal distribution of larvae in the soil profile								InsectWeight_g	Larval weight = larval biomass
Species	At some sites, larvae could only be identified to the genus level based on morphological features								IncubationTime_hh:mm:ss	Incubation time of larva in an air-tight glass tube for gas emission measurements
Instar	Melolontha larvae progress through 3 instars before pupating								µg CH4 h-1	Larval CH4 emission during incubation
InsectDepth_cm	Depth at which the larva was found in the soil								Error_µg CH4 h-1	Uncertainty of the flux estimate based on error propagation (see manuscript for details)
InsectWeight_g	Larval weight = larval biomass								mg CO2 h-1	Larval CO2 emission during incubation
Larvae m-2	Total number of excavated larvae per plot upscaled to a m-2								Error_mg CO2 h-1	Uncertainty of the flux estimate based on error propagation (see manuscript for details)
IncubationTime_hh:mm:ss	Incubation time of larva in an air-tight glass tube for gas emission measurements								ng N2O h-1	Larval N2O emission during incubation
µg CH4 h-1	Larval CH4 emission during incubation								Error_ng N2O h-1	Uncertainty of the flux estimate based on error propagation (see manuscript for details)
Error_µg CH4 h-1	Uncertainty of the flux estimate based on error propagation (see manuscript for details)								LabAirTemp_°C	Manually measured in the laboratory during incubation
mg CO2 h-1	Larval CO2 emission during incubation								LabAirPressure_hPa	Manually measured in the laboratory during incubation
Error_mg CO2 h-1	Uncertainty of the flux estimate based on error propagation (see manuscript for details)
ng N2O h-1	Larval N2O emission during incubation
Error_ng N2O h-1	Uncertainty of the flux estimate based on error propagation (see manuscript for details)
AirTemp_°C	Manually measured at ~2m height at the plot during field incubation
AirPressure_hPa	Manually measured at ~2m height at the plot during field incubation
SoilTemp0-5cm_°C	Manually measured at the plot
SoilTempPlotBottom_°C	Manually measured at the plot
SoilMoist0-5cm_%Vol	Manually measured at the plot
SoilMoistPlotBottom_%Vol	Manually measured at the plot
SoilType	Determined with a hand sample in the field
